# “Evolution of the mutation spectrum across a mammalian phylogeny”

**DOI:** 10.1101/2023.05.31.543114

**Authors:** Annabel C. Beichman, Jacqueline Robinson, Meixi Lin, Andrés Moreno-Estrada, Sergio Nigenda-Morales, Kelley Harris

## Abstract

Little is known about how the spectrum and etiology of germline mutagenesis might vary among mammalian species. To shed light on this mystery, we quantify variation in mutational sequence context biases using polymorphism data from thirteen species of mice, apes, bears, wolves, and cetaceans. After normalizing the mutation spectrum for reference genome accessibility and *k*-mer content, we use the Mantel test to deduce that mutation spectrum divergence is highly correlated with genetic divergence between species, whereas life history traits like reproductive age are weaker predictors of mutation spectrum divergence. Potential bioinformatic confounders are only weakly related to a small set of mutation spectrum features. We find that clocklike mutational signatures previously inferred from human cancers cannot explain the phylogenetic signal exhibited by the mammalian mutation spectrum, despite the ability of these clocklike signatures to fit each species’ 3-mer spectrum with high cosine similarity. In contrast, parental aging signatures inferred from human de novo mutation data appear to explain much of the mutation spectrum’s phylogenetic signal when fit to non-context-dependent mutation spectrum data in combination with a novel mutational signature. We posit that future models purporting to explain the etiology of mammalian mutagenesis need to capture the fact that more closely related species have more similar mutation spectra; a model that fits each marginal spectrum with high cosine similarity is not guaranteed to capture this hierarchy of mutation spectrum variation among species.
