## Supplementary tables for "“Evolution of the mutation spectrum across a mammalian phylogeny”"

### Sheet: TableS1_SampleMetadata
Species	Latin name	Sampling locations/subspecies/populations	Sample size(s)	5 individuals randomly subset from chosen population	Reference(s)	Data link	Reference genome	reference genome scaffold N50 (bp)	reference genome contig N50	average coverage per individual (reads per base)	Reproductive span (days)	Age at first reproduction (days)	Watterson's Theta
brown bear	Ursus arctos	ABC Islands, Alaska (ABC)	8	002_UARC_ABC_ABC2_Lucky 011_UARC_ABC_BGI_brownbear_63856 012_UARC_ABC_BGI_brownbear_63863 001_UARC_ABC_ABC1_051711 008_UARC_ABC_BGI_brownbear_43157	Miller et al. (2012); Cahill et al. (2013); Liu et al. (2014); Benazzo et al. (2017); Barlow et al. 2018	Table S2 with SRA numbers	GCF_003584765.1_ASM358476v1_genomic	36708181	314844	32.6846	15573.3	1460	0.00137485
		Europe (EUR)	6	019_UARC_SPN_SPA1 003_UARC_IT_ALP1 014_UARC_FIN_BGI_brownbear_7429 018_UARC_SLK_SLK1 007_UARC_SW_BGI_brownbear_20105434						26.7483
polar bear	Ursus maritimus	West Greenland/East Greenland/Svalbard	18	024_UMAR_WGR_BGI_polarbear_PB_12 029_UMAR_EGR_BGI_polarbear_PB_36 022_UMAR_WGR_BGI_polarbear_PB_10 025_UMAR_WGR_BGI_polarbear_PB_22 032_UMAR_WGR_BGI_polarbear_PB_45	Miller et al. (2012); Liu et al. (2016)	Table S2 with SRA numbers	GCA_000687225.1	15940661	46506	24.4844	12799.3	1825	0.000332783
grey wolf	Canis lupus	NA	19	Wolf35 WO001_895 Wolf27 Wolf31 Wolf40	Broad Institute Canine Reference Panel (2019)	https://data.broadinstitute.org/DogData/	canFam3	45876610	267478	23.1974	8054.33	547.5	0.00195706
house mouse	Mus musculus	Mus musculus domesticus (Mmd)	27	Mmd_GER3_TP17-2.variant2 Mmd_FRA8_F1B.variant Mmd_IRA4_JR15.variant3 Mmd_IRA1_AH15.variant3 Mmd_FRA3_16B.variant	Harr et al. (2016)	https://wwwuser.gwdg.de/~evolbio/evolgen/wildmouse/vcf/	mm10	54517951	32813180	22.2213	1685.5	139.5	0.00346558
		M. m. castaneus (Mmc)	10	Mmc_CAST7_H28.variant8 Mmc_CAST5_H26.variant8 Mmc_CAST9_H34.variant8 Mmc_CAST10_H36.variant8 Mmc_CAST1_H12.variant8						22.1416
		M. m. musculus (Mmm)	22	Mmm_AFG4_424.variant7 Mmm_AFG3_416.variant7 Mmm_KAZ6_AL40.variant6 Mmm_CZE4_CR23.variant5 Mmm_KAZ8_AL42.variant6						24.2568
Algerian (Mediterranean) mouse	Mus spretus	NA	8	Ms_SPRE4_SP51.variant9 Ms_SPRE6_SP68.variant9 Ms_SPRE2_SP39.variant9 Ms_SPRE7_SP69.variant9 Ms_SPRE5_SP62.variant9	Harr et al. (2016)	https://wwwuser.gwdg.de/~evolbio/evolgen/wildmouse/vcf/	mm10	54517951	32813180	28.9646	1685.5	139.5	0.00344616
human	Homo sapiens	African (AFR)	661	NA19377 HG03565 HG02054 NA18923 HG02014	Byrska-Bishop et al. (bioxriv)	https://www.internationalgenome.org/data-portal/data-collection/30x-grch38	GrCh38	67794873	57879411	30.4962	6570	8030	0.00119229
		Southeast Asian (SAS)	489	NA20851 HG03611 NA21116 HG03868 HG04042						36.1097
		East Asian (EAS)	504	NA18962 NA18940 HG02402 NA18591 NA18615						32.6218
		admixed American (AMR)	347	HG00732 HG02260 HG02272 HG01259 HG01190						31.5604
		European (EUR)	503	HG00269 NA12748 NA20542 NA20518 HG00346						30.6396
bonobo	Pan paniscus	NA	13	Pan_paniscus-A928_Kumbuka Pan_paniscus-9731_LB502 Pan_paniscus-A915_Kosana Pan_paniscus-A927_Salonga Pan_paniscus-A914_Hortense	Prado-Martinez et al. (2013); Goldberg & Harris (2022) for ancestral polarization	https://www.biologiaevolutiva.org/greatape/data.html	hg18	38509590	38509590	26.0027	16717	5073.5	0.0007
chimpanzee	Pan troglodytes	Central/Eastern/Western/Nigeria-Cameroon	24	Pan_troglodytes_troglodytes-A959_Julie Pan_troglodytes_ellioti-Paquita Pan_troglodytes_schweinfurthii-100040_Andromeda Pan_troglodytes_verus-X00100_Koby Pan_troglodytes_verus-9730_Donald	Prado-Martinez et al. (2013); Goldberg & Harris (2022) for ancestral polarization	https://www.biologiaevolutiva.org/greatape/data.html	hg18	38509590	38509590	21.4443	16717	5073.5	0.00165798
Sumatran orangutan	Pongo abelii	NA	5	Pongo_abelii-A947_Elsi Pongo_abelii-A949_Dunja Pongo_abelii-A948_Kiki Pongo_abelii-A950_Babu Pongo_abelii-A952_Buschi	Prado-Martinez et al. (2013); Goldberg & Harris (2022) for ancestral polarization	https://www.biologiaevolutiva.org/greatape/data.html	hg18	38509590	38509590	29.4609	18125.9	3591.6	0.00184598
Bornean orangutan	Pongo pygmaeus	NA	5	Pongo_pygmaeus-A944_Napoleon Pongo_pygmaeus-A941_Sari Pongo_pygmaeus-A943_Tilda Pongo_pygmaeus-A940_Temmy Pongo_pygmaeus-A939_Nonja	Prado-Martinez et al. (2013); Goldberg & Harris (2022) for ancestral polarization	https://www.biologiaevolutiva.org/greatape/data.html	hg18	38509590	38509590	26.4541	18125.9	3591.6	0.00129512
Gorilla	Gorilla gorilla	Western lowland gorilla	29	Gorilla_gorilla_gorilla-KB3782_Vila Gorilla_gorilla_gorilla-B643_Choomba Gorilla_gorilla_gorilla-KB4986_Katie Gorilla_gorilla_gorilla-9750_Azizi Gorilla_gorilla_gorilla-A962_Amani	Prado-Martinez et al. (2013); Goldberg & Harris (2022) for ancestral polarization	https://www.biologiaevolutiva.org/greatape/data.html	hg18	38509590	38509590	18.2006	16315.5	3650	0.00149356
vaquita porpoise	Phocoena sinus	Gulf of California	15	z0001660 z0185384 z0004382 z0000703 z0185385	Robinson & Kyriazis et al. (2022)	SRA BioProject PRJNA751981	mPhoSin1	115469292	20218762	62.54	4780.5	1642.5	8.39138e-05
fin whale	Balaenoptera physalus	Gulf of California (GOC)	17	GOC071 GOC006 GOC086 GOC116 GOC025	Nigenda-Morales & Lin et al. (in revision)	NA	GCF_000493695.1_BalAcu1.0 (note this is minke whale reference genome)	12843668	22690	19.6652	38643.8	3041.18	0.000913171
		Eastern North Pacific (ENP)	26	ENPOR13 ENPWA14 ENPAK23 ENPBC16 ENPOR10						19.6221
		*population used for PCA/distance analyses in bold	*these sample sizes reflect resulting sample sizes after excluding relatives/low-quality individuals as described in Methods

### Sheet: TableS2_BearSRAInformation
BioSample_s	IDNumber	Library_Name_s	Run_s	Sample_Name_s	Organism_s	OrgAbbreviation	Population	Region1	Region2	AB_ID	Citation	citation doi
SAMN01057688	001	570B	SRR518711	ABC1_051711	Ursus arctos	UARC	ABC	Alaska	Admiralty Island	001_UARC_ABC_ABC1_051711	Miller et al. 2012 PNAS	https://doi.org/10.1073/pnas.1210506109
SAMN01057688	001	570B	SRR518710	ABC1_051711	Ursus arctos	UARC	ABC	Alaska	Admiralty Island	001_UARC_ABC_ABC1_051711	Miller et al. 2012 PNAS	https://doi.org/10.1073/pnas.1210506109
SAMN01057689	002	652	SRR518717	ABC2_Lucky	Ursus arctos	UARC	ABC	Alaska	Baranof Island	002_UARC_ABC_ABC2_Lucky	Miller et al. 2012 PNAS	https://doi.org/10.1073/pnas.1210506109
SAMN07422272	003	S12	SRR5878346	ALP1	Ursus arctos	UARC	IT	Italy	Alps	003_UARC_IT_ALP1	Benazzo et al. 2017 PNAS	https://doi.org/10.1073/pnas.1707279114
SAMN07422272	003	S24	SRR5878341	ALP1	Ursus arctos	UARC	IT	Italy	Alps	003_UARC_IT_ALP1	Benazzo et al. 2017 PNAS	https://doi.org/10.1073/pnas.1707279114
SAMN07422262	004	S14	SRR5878348	APP2	Ursus arctos	UARC	IT	Italy	Apennines	004_UARC_IT_APP2	Benazzo et al. 2017 PNAS	https://doi.org/10.1073/pnas.1707279114
SAMN07422262	004	S2	SRR5878360	APP2	Ursus arctos	UARC	IT	Italy	Apennines	004_UARC_IT_APP2	Benazzo et al. 2017 PNAS	https://doi.org/10.1073/pnas.1707279114
SAMN02256322	005	ANCafdRBBDIAAPEI-5	SRR935602	BGI_brownbear_107596012	Ursus arctos	UARC	MT	Montana	Glacier Park	005_UARC_MT_BGI_brownbear_107596012	Liu et al. 2014 Cell	10.1016/j.cell.2014.03.054
SAMN02256322	005	ANCafdRBBDIAAPEI-5	SRR935609	BGI_brownbear_107596012	Ursus arctos	UARC	MT	Montana	Glacier Park	005_UARC_MT_BGI_brownbear_107596012	Liu et al. 2014 Cell	10.1016/j.cell.2014.03.054
SAMN02256322	005	ANCafdRBBDIAAPEI-5	SRR935616	BGI_brownbear_107596012	Ursus arctos	UARC	MT	Montana	Glacier Park	005_UARC_MT_BGI_brownbear_107596012	Liu et al. 2014 Cell	10.1016/j.cell.2014.03.054
SAMN02256322	005	ANCafdRBBDIAAPEI-5	SRR935617	BGI_brownbear_107596012	Ursus arctos	UARC	MT	Montana	Glacier Park	005_UARC_MT_BGI_brownbear_107596012	Liu et al. 2014 Cell	10.1016/j.cell.2014.03.054
SAMN02256322	005	ANCafdRBBDIAAPEI-5	SRR941811	BGI_brownbear_107596012	Ursus arctos	UARC	MT	Montana	Glacier Park	005_UARC_MT_BGI_brownbear_107596012	Liu et al. 2014 Cell	10.1016/j.cell.2014.03.054
SAMN02256322	005	ANCafdRBBDIAAPEI-5	SRR941814	BGI_brownbear_107596012	Ursus arctos	UARC	MT	Montana	Glacier Park	005_UARC_MT_BGI_brownbear_107596012	Liu et al. 2014 Cell	10.1016/j.cell.2014.03.054
SAMN02256314	006	BROdryRCJDIAAPEI-10	SRR935591	BGI_brownbear_20105373	Ursus arctos	UARC	SW	Sweden	Slakka, Jokkmokk	006_UARC_SW_BGI_brownbear_20105373	Liu et al. 2014 Cell	10.1016/j.cell.2014.03.054
SAMN02256314	006	BROdryRCJDIAAPEI-10	SRR935625	BGI_brownbear_20105373	Ursus arctos	UARC	SW	Sweden	Slakka, Jokkmokk	006_UARC_SW_BGI_brownbear_20105373	Liu et al. 2014 Cell	10.1016/j.cell.2014.03.054
SAMN02256314	006	BROdryRCJDIAAPEI-10	SRR935627	BGI_brownbear_20105373	Ursus arctos	UARC	SW	Sweden	Slakka, Jokkmokk	006_UARC_SW_BGI_brownbear_20105373	Liu et al. 2014 Cell	10.1016/j.cell.2014.03.054
SAMN02256313	007	BROdryRCKDIAAPE	SRR935590	BGI_brownbear_20105434	Ursus arctos	UARC	SW	Sweden	Slakka, Jokkmokk	007_UARC_SW_BGI_brownbear_20105434	Liu et al. 2014 Cell	10.1016/j.cell.2014.03.054
SAMN02256313	007	BROdryRCKDIAAPE	SRR935593	BGI_brownbear_20105434	Ursus arctos	UARC	SW	Sweden	Slakka, Jokkmokk	007_UARC_SW_BGI_brownbear_20105434	Liu et al. 2014 Cell	10.1016/j.cell.2014.03.054
SAMN02256313	007	BROdryRCKDIAAPE	SRR935594	BGI_brownbear_20105434	Ursus arctos	UARC	SW	Sweden	Slakka, Jokkmokk	007_UARC_SW_BGI_brownbear_20105434	Liu et al. 2014 Cell	10.1016/j.cell.2014.03.054
SAMN02256313	007	BROdryRCKDIAAPE	SRR935626	BGI_brownbear_20105434	Ursus arctos	UARC	SW	Sweden	Slakka, Jokkmokk	007_UARC_SW_BGI_brownbear_20105434	Liu et al. 2014 Cell	10.1016/j.cell.2014.03.054
SAMN02256316	008	ANCafdRADDIAAPEI-1	SRR935603	BGI_brownbear_43157	Ursus arctos	UARC	ABC	Alaska	Ford Arm, Chicagof	008_UARC_ABC_BGI_brownbear_43157	Liu et al. 2014 Cell	10.1016/j.cell.2014.03.054
SAMN02256316	008	ANCafdRADDIAAPEI-1	SRR935610	BGI_brownbear_43157	Ursus arctos	UARC	ABC	Alaska	Ford Arm, Chicagof	008_UARC_ABC_BGI_brownbear_43157	Liu et al. 2014 Cell	10.1016/j.cell.2014.03.054
SAMN02256316	008	ANCafdRADDIAAPEI-1	SRR935618	BGI_brownbear_43157	Ursus arctos	UARC	ABC	Alaska	Ford Arm, Chicagof	008_UARC_ABC_BGI_brownbear_43157	Liu et al. 2014 Cell	10.1016/j.cell.2014.03.054
SAMN02256316	008	ANCafdRADDIAAPEI-1	SRR935596	BGI_brownbear_43157	Ursus arctos	UARC	ABC	Alaska	Ford Arm, Chicagof	008_UARC_ABC_BGI_brownbear_43157	Liu et al. 2014 Cell	10.1016/j.cell.2014.03.054
SAMN02256316	008	ANCafdRADDIAAPEI-1	SRR941809	BGI_brownbear_43157	Ursus arctos	UARC	ABC	Alaska	Ford Arm, Chicagof	008_UARC_ABC_BGI_brownbear_43157	Liu et al. 2014 Cell	10.1016/j.cell.2014.03.054
SAMN02256316	008	ANCafdRADDIAAPEI-1	SRR941812	BGI_brownbear_43157	Ursus arctos	UARC	ABC	Alaska	Ford Arm, Chicagof	008_UARC_ABC_BGI_brownbear_43157	Liu et al. 2014 Cell	10.1016/j.cell.2014.03.054
SAMN02256317	009	ANCafdRAEDIAAPEI-3	SRR935604	BGI_brownbear_56159	Ursus arctos	UARC	ABC	Alaska	Baranof Lake / Salmon Lake, Baranof	009_UARC_ABC_BGI_brownbear_56159	Liu et al. 2014 Cell	10.1016/j.cell.2014.03.054
SAMN02256317	009	ANCafdRAEDIAAPEI-3	SRR935611	BGI_brownbear_56159	Ursus arctos	UARC	ABC	Alaska	Baranof Lake / Salmon Lake, Baranof	009_UARC_ABC_BGI_brownbear_56159	Liu et al. 2014 Cell	10.1016/j.cell.2014.03.054
SAMN02256317	009	ANCafdRAEDIAAPEI-3	SRR935620	BGI_brownbear_56159	Ursus arctos	UARC	ABC	Alaska	Baranof Lake / Salmon Lake, Baranof	009_UARC_ABC_BGI_brownbear_56159	Liu et al. 2014 Cell	10.1016/j.cell.2014.03.054
SAMN02256317	009	ANCafdRAEDIAAPEI-3	SRR935597	BGI_brownbear_56159	Ursus arctos	UARC	ABC	Alaska	Baranof Lake / Salmon Lake, Baranof	009_UARC_ABC_BGI_brownbear_56159	Liu et al. 2014 Cell	10.1016/j.cell.2014.03.054
SAMN02256317	009	ANCafdRAEDIAAPEI-3	SRR935629	BGI_brownbear_56159	Ursus arctos	UARC	ABC	Alaska	Baranof Lake / Salmon Lake, Baranof	009_UARC_ABC_BGI_brownbear_56159	Liu et al. 2014 Cell	10.1016/j.cell.2014.03.054
SAMN02256318	010	ANCafdRAIDIAAPEI-2	SRR935605	BGI_brownbear_63855	Ursus arctos	UARC	ABC	Alaska	N Shore of Tenakee Inlet, Chicagof	010_UARC_ABC_BGI_brownbear_63855	Liu et al. 2014 Cell	10.1016/j.cell.2014.03.054
SAMN02256318	010	ANCafdRAIDIAAPEI-2	SRR935612	BGI_brownbear_63855	Ursus arctos	UARC	ABC	Alaska	N Shore of Tenakee Inlet, Chicagof	010_UARC_ABC_BGI_brownbear_63855	Liu et al. 2014 Cell	10.1016/j.cell.2014.03.054
SAMN02256318	010	ANCafdRAIDIAAPEI-2	SRR935621	BGI_brownbear_63855	Ursus arctos	UARC	ABC	Alaska	N Shore of Tenakee Inlet, Chicagof	010_UARC_ABC_BGI_brownbear_63855	Liu et al. 2014 Cell	10.1016/j.cell.2014.03.054
SAMN02256318	010	ANCafdRAIDIAAPEI-2	SRR935598	BGI_brownbear_63855	Ursus arctos	UARC	ABC	Alaska	N Shore of Tenakee Inlet, Chicagof	010_UARC_ABC_BGI_brownbear_63855	Liu et al. 2014 Cell	10.1016/j.cell.2014.03.054
SAMN02256318	010	ANCafdRAIDIAAPEI-2	SRR941786	BGI_brownbear_63855	Ursus arctos	UARC	ABC	Alaska	N Shore of Tenakee Inlet, Chicagof	010_UARC_ABC_BGI_brownbear_63855	Liu et al. 2014 Cell	10.1016/j.cell.2014.03.054
SAMN02256319	011	ANCafdRAJDIAAPEI-4	SRR935599	BGI_brownbear_63856	Ursus arctos	UARC	ABC	Alaska	Saltery Bay, Tenakee Inlet, Chicagof	011_UARC_ABC_BGI_brownbear_63856	Liu et al. 2014 Cell	10.1016/j.cell.2014.03.054
SAMN02256319	011	ANCafdRAJDIAAPEI-4	SRR935606	BGI_brownbear_63856	Ursus arctos	UARC	ABC	Alaska	Saltery Bay, Tenakee Inlet, Chicagof	011_UARC_ABC_BGI_brownbear_63856	Liu et al. 2014 Cell	10.1016/j.cell.2014.03.054
SAMN02256319	011	ANCafdRAJDIAAPEI-4	SRR935613	BGI_brownbear_63856	Ursus arctos	UARC	ABC	Alaska	Saltery Bay, Tenakee Inlet, Chicagof	011_UARC_ABC_BGI_brownbear_63856	Liu et al. 2014 Cell	10.1016/j.cell.2014.03.054
SAMN02256319	011	ANCafdRAJDIAAPEI-4	SRR935622	BGI_brownbear_63856	Ursus arctos	UARC	ABC	Alaska	Saltery Bay, Tenakee Inlet, Chicagof	011_UARC_ABC_BGI_brownbear_63856	Liu et al. 2014 Cell	10.1016/j.cell.2014.03.054
SAMN02256319	011	ANCafdRAJDIAAPEI-4	SRR935630	BGI_brownbear_63856	Ursus arctos	UARC	ABC	Alaska	Saltery Bay, Tenakee Inlet, Chicagof	011_UARC_ABC_BGI_brownbear_63856	Liu et al. 2014 Cell	10.1016/j.cell.2014.03.054
SAMN02256320	012	ANCafdRANDIAAPEI-6	SRR935600	BGI_brownbear_63863	Ursus arctos	UARC	ABC	Alaska	Between Whitestone Harbor and Freshwater Bay, Chicagof	012_UARC_ABC_BGI_brownbear_63863	Liu et al. 2014 Cell	10.1016/j.cell.2014.03.054
SAMN02256320	012	ANCafdRANDIAAPEI-6	SRR935607	BGI_brownbear_63863	Ursus arctos	UARC	ABC	Alaska	Between Whitestone Harbor and Freshwater Bay, Chicagof	012_UARC_ABC_BGI_brownbear_63863	Liu et al. 2014 Cell	10.1016/j.cell.2014.03.054
SAMN02256320	012	ANCafdRANDIAAPEI-6	SRR935614	BGI_brownbear_63863	Ursus arctos	UARC	ABC	Alaska	Between Whitestone Harbor and Freshwater Bay, Chicagof	012_UARC_ABC_BGI_brownbear_63863	Liu et al. 2014 Cell	10.1016/j.cell.2014.03.054
SAMN02256320	012	ANCafdRANDIAAPEI-6	SRR935623	BGI_brownbear_63863	Ursus arctos	UARC	ABC	Alaska	Between Whitestone Harbor and Freshwater Bay, Chicagof	012_UARC_ABC_BGI_brownbear_63863	Liu et al. 2014 Cell	10.1016/j.cell.2014.03.054
SAMN02256320	012	ANCafdRANDIAAPEI-6	SRR941808	BGI_brownbear_63863	Ursus arctos	UARC	ABC	Alaska	Between Whitestone Harbor and Freshwater Bay, Chicagof	012_UARC_ABC_BGI_brownbear_63863	Liu et al. 2014 Cell	10.1016/j.cell.2014.03.054
SAMN02256321	013	ANCafdRAODIAAPEI-7	SRR935601	BGI_brownbear_63864	Ursus arctos	UARC	ABC	Alaska	South arm of Hood Bay, Admiralty	013_UARC_ABC_BGI_brownbear_63864	Liu et al. 2014 Cell	10.1016/j.cell.2014.03.054
SAMN02256321	013	ANCafdRAODIAAPEI-7	SRR935608	BGI_brownbear_63864	Ursus arctos	UARC	ABC	Alaska	South arm of Hood Bay, Admiralty	013_UARC_ABC_BGI_brownbear_63864	Liu et al. 2014 Cell	10.1016/j.cell.2014.03.054
SAMN02256321	013	ANCafdRAODIAAPEI-7	SRR935615	BGI_brownbear_63864	Ursus arctos	UARC	ABC	Alaska	South arm of Hood Bay, Admiralty	013_UARC_ABC_BGI_brownbear_63864	Liu et al. 2014 Cell	10.1016/j.cell.2014.03.054
SAMN02256321	013	ANCafdRAODIAAPEI-7	SRR935619	BGI_brownbear_63864	Ursus arctos	UARC	ABC	Alaska	South arm of Hood Bay, Admiralty	013_UARC_ABC_BGI_brownbear_63864	Liu et al. 2014 Cell	10.1016/j.cell.2014.03.054
SAMN02256321	013	ANCafdRAODIAAPEI-7	SRR941810	BGI_brownbear_63864	Ursus arctos	UARC	ABC	Alaska	South arm of Hood Bay, Admiralty	013_UARC_ABC_BGI_brownbear_63864	Liu et al. 2014 Cell	10.1016/j.cell.2014.03.054
SAMN02256321	013	ANCafdRAODIAAPEI-7	SRR941813	BGI_brownbear_63864	Ursus arctos	UARC	ABC	Alaska	South arm of Hood Bay, Admiralty	013_UARC_ABC_BGI_brownbear_63864	Liu et al. 2014 Cell	10.1016/j.cell.2014.03.054
SAMN02256315	014	BROjdmRCLDIAAPEI-11	SRR935592	BGI_brownbear_7429	Ursus arctos	UARC	FIN	Finland	Ruokolahti	014_UARC_FIN_BGI_brownbear_7429	Liu et al. 2014 Cell	10.1016/j.cell.2014.03.054
SAMN02256315	014	BROjdmRCLDIAAPEI-11	SRR935595	BGI_brownbear_7429	Ursus arctos	UARC	FIN	Finland	Ruokolahti	014_UARC_FIN_BGI_brownbear_7429	Liu et al. 2014 Cell	10.1016/j.cell.2014.03.054
SAMN02256315	014	BROjdmRCLDIAAPEI-11	SRR935624	BGI_brownbear_7429	Ursus arctos	UARC	FIN	Finland	Ruokolahti	014_UARC_FIN_BGI_brownbear_7429	Liu et al. 2014 Cell	10.1016/j.cell.2014.03.054
SAMN02256315	014	BROjdmRCLDIAAPEI-11	SRR935628	BGI_brownbear_7429	Ursus arctos	UARC	FIN	Finland	Ruokolahti	014_UARC_FIN_BGI_brownbear_7429	Liu et al. 2014 Cell	10.1016/j.cell.2014.03.054
SAMEA4762871	015	Cau_1	ERR2678639	Ge	Ursus arctos	UARC	GEO	Georgia	Greater Caucasus	015_UARC_GEO_Ge	Barlow et al. 2018 Nat Ecol Evol	https://doi.org/10.1038
SAMN01057690	016	609A	SRR518713	GRZ_100	Ursus arctos	UARC	AK	Alaska	Kenai Penninsula	016_UARC_AK_GRZ_100	Miller et al. 2012 PNAS	https://doi.org/10.1073/pnas.1210506109
SAMN01057690	016	609A	SRR518712	GRZ_100	Ursus arctos	UARC	AK	Alaska	Kenai Penninsula	016_UARC_AK_GRZ_100	Miller et al. 2012 PNAS	https://doi.org/10.1073/pnas.1210506109
SAMEA4762872	017	ERR2678640	ERR2678640	S235	Ursus arctos	UARC	RUS	Russia	Balakhtinsky District	017_UARC_RUS_S235	Barlow et al. 2018 Nat Ecol Evol	https://doi.org/10.1038
SAMN07422269	018	S21	SRR5878338	SLK1	Ursus arctos	UARC	SLK	Slovakia	Slovakia	018_UARC_SLK_SLK1	Benazzo et al. 2017 PNAS	https://doi.org/10.1073/pnas.1707279114
SAMN07422269	018	S9	SRR5878353	SLK1	Ursus arctos	UARC	SLK	Slovakia	Slovakia	018_UARC_SLK_SLK1	Benazzo et al. 2017 PNAS	https://doi.org/10.1073/pnas.1707279114
SAMN07422271	019	S23	SRR5878340	SPA1	Ursus arctos	UARC	SPN	Spain	Spain	019_UARC_SPN_SPA1	Benazzo et al. 2017 PNAS	https://doi.org/10.1073/pnas.1707279114
SAMN07422271	019	S11	SRR5878347	SPA1	Ursus arctos	UARC	SPN	Spain	Spain	019_UARC_SPN_SPA1	Benazzo et al. 2017 PNAS	https://doi.org/10.1073/pnas.1707279114
SAMN02045559	020	1a	SRR830337	Uarc_EP040	Ursus arctos	UARC	AK	Alaska	Denali Wilderness Lodge	020_UARC_AK_Uarc_EP040	Cahill et al. 2013 Plos Genet	10.1371/journal.pgen.1003345
SAMN02045560	021	1a	SRR830213	Uarc_EP050	Ursus arctos	UARC	ABC	Alaska	Admiralty Island	021_UARC_ABC_Uarc_EP050	Cahill et al. 2013 Plos Genet	10.1371/journal.pgen.1003345
SAMN02261856	022	POLmhfRDGDIAAPE	SRR942251	BGI_polarbear_PB_10	Ursus maritimus	UMAR	WGR	West Greenland	Qaanaq	022_UMAR_WGR_BGI_polarbear_PB_10	Liu et al. 2014 Cell	10.1016/j.cell.2014.03.054
SAMN02261856	022	POLmhfRDGDIAAPE	SRR942292	BGI_polarbear_PB_10	Ursus maritimus	UMAR	WGR	West Greenland	Qaanaq	022_UMAR_WGR_BGI_polarbear_PB_10	Liu et al. 2014 Cell	10.1016/j.cell.2014.03.054
SAMN02261856	022	POLmhfRDGDIAAPE	SRR942300	BGI_polarbear_PB_10	Ursus maritimus	UMAR	WGR	West Greenland	Qaanaq	022_UMAR_WGR_BGI_polarbear_PB_10	Liu et al. 2014 Cell	10.1016/j.cell.2014.03.054
SAMN02261880	023	POLggeRBBDIAAPEI-2	SRR942284	BGI_polarbear_PB_105	Ursus maritimus	UMAR	WGR	West Greenland	Disko West	023_UMAR_WGR_BGI_polarbear_PB_105	Liu et al. 2014 Cell	10.1016/j.cell.2014.03.054
SAMN02261880	023	POLggeRBBDIAAPEI-2	SRR942285	BGI_polarbear_PB_105	Ursus maritimus	UMAR	WGR	West Greenland	Disko West	023_UMAR_WGR_BGI_polarbear_PB_105	Liu et al. 2014 Cell	10.1016/j.cell.2014.03.054
SAMN02261880	023	POLggeRBBDIAAPEI-2	SRR947747	BGI_polarbear_PB_105	Ursus maritimus	UMAR	WGR	West Greenland	Disko West	023_UMAR_WGR_BGI_polarbear_PB_105	Liu et al. 2014 Cell	10.1016/j.cell.2014.03.054
SAMN02261865	024	POLmhfRDIDIAAPE	SRR942293	BGI_polarbear_PB_12	Ursus maritimus	UMAR	WGR	West Greenland	Qaanaq	024_UMAR_WGR_BGI_polarbear_PB_12	Liu et al. 2014 Cell	10.1016/j.cell.2014.03.054
SAMN02261865	024	POLmhfRDIDIAAPE	SRR942301	BGI_polarbear_PB_12	Ursus maritimus	UMAR	WGR	West Greenland	Qaanaq	024_UMAR_WGR_BGI_polarbear_PB_12	Liu et al. 2014 Cell	10.1016/j.cell.2014.03.054
SAMN02261871	025	POLmhfRDODIAAPE	SRR942266	BGI_polarbear_PB_22	Ursus maritimus	UMAR	WGR	West Greenland	Qaanaq	025_UMAR_WGR_BGI_polarbear_PB_22	Liu et al. 2014 Cell	10.1016/j.cell.2014.03.054
SAMN02261871	025	POLmhfRDODIAAPE	SRR942276	BGI_polarbear_PB_22	Ursus maritimus	UMAR	WGR	West Greenland	Qaanaq	025_UMAR_WGR_BGI_polarbear_PB_22	Liu et al. 2014 Cell	10.1016/j.cell.2014.03.054
SAMN02261871	025	POLmhfRDODIAAPE	SRR942277	BGI_polarbear_PB_22	Ursus maritimus	UMAR	WGR	West Greenland	Qaanaq	025_UMAR_WGR_BGI_polarbear_PB_22	Liu et al. 2014 Cell	10.1016/j.cell.2014.03.054
SAMN02261819	026	POLlxxRAUDIAAPE	SRR942211	BGI_polarbear_PB_28	Ursus maritimus	UMAR	EGR	East Greenland	Ittorqortoormiut	026_UMAR_EGR_BGI_polarbear_PB_28	Liu et al. 2014 Cell	10.1016/j.cell.2014.03.054
SAMN02261819	026	POLlxxRAUDIAAPE	SRR942287	BGI_polarbear_PB_28	Ursus maritimus	UMAR	EGR	East Greenland	Ittorqortoormiut	026_UMAR_EGR_BGI_polarbear_PB_28	Liu et al. 2014 Cell	10.1016/j.cell.2014.03.054
SAMN02261819	026	POLlxxRAUDIAAPE	SRR942295	BGI_polarbear_PB_28	Ursus maritimus	UMAR	EGR	East Greenland	Ittorqortoormiut	026_UMAR_EGR_BGI_polarbear_PB_28	Liu et al. 2014 Cell	10.1016/j.cell.2014.03.054
SAMN02261821	027	POLlxxRAWDIAAPE	SRR942213	BGI_polarbear_PB_3	Ursus maritimus	UMAR	EGR	East Greenland	Ittorqortoormiut	027_UMAR_EGR_BGI_polarbear_PB_3	Liu et al. 2014 Cell	10.1016/j.cell.2014.03.054
SAMN02261821	027	POLlxxRAWDIAAPE	SRR942288	BGI_polarbear_PB_3	Ursus maritimus	UMAR	EGR	East Greenland	Ittorqortoormiut	027_UMAR_EGR_BGI_polarbear_PB_3	Liu et al. 2014 Cell	10.1016/j.cell.2014.03.054
SAMN02261821	027	POLlxxRAWDIAAPE	SRR942296	BGI_polarbear_PB_3	Ursus maritimus	UMAR	EGR	East Greenland	Ittorqortoormiut	027_UMAR_EGR_BGI_polarbear_PB_3	Liu et al. 2014 Cell	10.1016/j.cell.2014.03.054
SAMN02261858	028	POLmhfRDSDIAAPE	SRR942253	BGI_polarbear_PB_33	Ursus maritimus	UMAR	EGR	East Greenland	Ittorqortoormiut	028_UMAR_EGR_BGI_polarbear_PB_33	Liu et al. 2014 Cell	10.1016/j.cell.2014.03.054
SAMN02261858	028	POLmhfRDSDIAAPE	SRR942278	BGI_polarbear_PB_33	Ursus maritimus	UMAR	EGR	East Greenland	Ittorqortoormiut	028_UMAR_EGR_BGI_polarbear_PB_33	Liu et al. 2014 Cell	10.1016/j.cell.2014.03.054
SAMN02261858	028	POLmhfRDSDIAAPE	SRR942279	BGI_polarbear_PB_33	Ursus maritimus	UMAR	EGR	East Greenland	Ittorqortoormiut	028_UMAR_EGR_BGI_polarbear_PB_33	Liu et al. 2014 Cell	10.1016/j.cell.2014.03.054
SAMN02261805	029	POLlxxRBDDIAAPE	SRR942289	BGI_polarbear_PB_36	Ursus maritimus	UMAR	EGR	East Greenland	Ittorqortoormiut	029_UMAR_EGR_BGI_polarbear_PB_36	Liu et al. 2014 Cell	10.1016/j.cell.2014.03.054
SAMN02261805	029	POLlxxRBDDIAAPE	SRR942297	BGI_polarbear_PB_36	Ursus maritimus	UMAR	EGR	East Greenland	Ittorqortoormiut	029_UMAR_EGR_BGI_polarbear_PB_36	Liu et al. 2014 Cell	10.1016/j.cell.2014.03.054
SAMN02261870	030	POLmhfRDUDIAAPE	SRR942265	BGI_polarbear_PB_42	Ursus maritimus	UMAR	WGR	West Greenland	Qaanaq	030_UMAR_WGR_BGI_polarbear_PB_42	Liu et al. 2014 Cell	10.1016/j.cell.2014.03.054
SAMN02261870	030	POLmhfRDUDIAAPE	SRR942281	BGI_polarbear_PB_42	Ursus maritimus	UMAR	WGR	West Greenland	Qaanaq	030_UMAR_WGR_BGI_polarbear_PB_42	Liu et al. 2014 Cell	10.1016/j.cell.2014.03.054
SAMN02261870	030	POLmhfRDUDIAAPE	SRR942282	BGI_polarbear_PB_42	Ursus maritimus	UMAR	WGR	West Greenland	Qaanaq	030_UMAR_WGR_BGI_polarbear_PB_42	Liu et al. 2014 Cell	10.1016/j.cell.2014.03.054
SAMN02261811	031	POLlxxRBLDIAAPE	SRR942203	BGI_polarbear_PB_43	Ursus maritimus	UMAR	WGR	West Greenland	Qaanaq	031_UMAR_WGR_BGI_polarbear_PB_43	Liu et al. 2014 Cell	10.1016/j.cell.2014.03.054
SAMN02261811	031	POLlxxRBLDIAAPE	SRR942290	BGI_polarbear_PB_43	Ursus maritimus	UMAR	WGR	West Greenland	Qaanaq	031_UMAR_WGR_BGI_polarbear_PB_43	Liu et al. 2014 Cell	10.1016/j.cell.2014.03.054
SAMN02261811	031	POLlxxRBLDIAAPE	SRR942298	BGI_polarbear_PB_43	Ursus maritimus	UMAR	WGR	West Greenland	Qaanaq	031_UMAR_WGR_BGI_polarbear_PB_43	Liu et al. 2014 Cell	10.1016/j.cell.2014.03.054
SAMN02261868	032	POLmhfRDVDIAAPE	SRR942283	BGI_polarbear_PB_45	Ursus maritimus	UMAR	WGR	West Greenland	Qaanaq	032_UMAR_WGR_BGI_polarbear_PB_45	Liu et al. 2014 Cell	10.1016/j.cell.2014.03.054
SAMN02261868	032	POLmhfRDVDIAAPE	SRR942309	BGI_polarbear_PB_45	Ursus maritimus	UMAR	WGR	West Greenland	Qaanaq	032_UMAR_WGR_BGI_polarbear_PB_45	Liu et al. 2014 Cell	10.1016/j.cell.2014.03.054
SAMN02261854	033	POLmhfRDWDIAAPE	SRR942249	BGI_polarbear_PB_47	Ursus maritimus	UMAR	WGR	West Greenland	Qaanaq	033_UMAR_WGR_BGI_polarbear_PB_47	Liu et al. 2014 Cell	10.1016/j.cell.2014.03.054
SAMN02261854	033	POLmhfRDWDIAAPE	SRR942303	BGI_polarbear_PB_47	Ursus maritimus	UMAR	WGR	West Greenland	Qaanaq	033_UMAR_WGR_BGI_polarbear_PB_47	Liu et al. 2014 Cell	10.1016/j.cell.2014.03.054
SAMN02261854	033	POLmhfRDWDIAAPE	SRR942304	BGI_polarbear_PB_47	Ursus maritimus	UMAR	WGR	West Greenland	Qaanaq	033_UMAR_WGR_BGI_polarbear_PB_47	Liu et al. 2014 Cell	10.1016/j.cell.2014.03.054
SAMN02261851	034	POLmhfREADIAAPE	SRR942246	BGI_polarbear_PB_62	Ursus maritimus	UMAR	WGR	West Greenland	Qaanaq	034_UMAR_WGR_BGI_polarbear_PB_62	Liu et al. 2014 Cell	10.1016/j.cell.2014.03.054
SAMN02261851	034	POLmhfREADIAAPE	SRR942305	BGI_polarbear_PB_62	Ursus maritimus	UMAR	WGR	West Greenland	Qaanaq	034_UMAR_WGR_BGI_polarbear_PB_62	Liu et al. 2014 Cell	10.1016/j.cell.2014.03.054
SAMN02261851	034	POLmhfREADIAAPE	SRR942306	BGI_polarbear_PB_62	Ursus maritimus	UMAR	WGR	West Greenland	Qaanaq	034_UMAR_WGR_BGI_polarbear_PB_62	Liu et al. 2014 Cell	10.1016/j.cell.2014.03.054
SAMN02261845	035	POLsviCMRDIAAPEI-34	SRR942240	BGI_polarbear_PB_68	Ursus maritimus	UMAR	WGR	West Greenland	Qaanaq	035_UMAR_WGR_BGI_polarbear_PB_68	Liu et al. 2014 Cell	10.1016/j.cell.2014.03.054
SAMN02261845	035	POLsviCMRDIAAPEI-34	SRR942294	BGI_polarbear_PB_68	Ursus maritimus	UMAR	WGR	West Greenland	Qaanaq	035_UMAR_WGR_BGI_polarbear_PB_68	Liu et al. 2014 Cell	10.1016/j.cell.2014.03.054
SAMN02261845	035	POLsviCMRDIAAPEI-34	SRR942302	BGI_polarbear_PB_68	Ursus maritimus	UMAR	WGR	West Greenland	Qaanaq	035_UMAR_WGR_BGI_polarbear_PB_68	Liu et al. 2014 Cell	10.1016/j.cell.2014.03.054
SAMN02261826	036	POLlxxRCODIAAPE	SRR942218	BGI_polarbear_PB_7	Ursus maritimus	UMAR	EGR	East Greenland	Ittorqortoormiut	036_UMAR_EGR_BGI_polarbear_PB_7	Liu et al. 2014 Cell	10.1016/j.cell.2014.03.054
SAMN02261826	036	POLlxxRCODIAAPE	SRR942291	BGI_polarbear_PB_7	Ursus maritimus	UMAR	EGR	East Greenland	Ittorqortoormiut	036_UMAR_EGR_BGI_polarbear_PB_7	Liu et al. 2014 Cell	10.1016/j.cell.2014.03.054
SAMN02261826	036	POLlxxRCODIAAPE	SRR942299	BGI_polarbear_PB_7	Ursus maritimus	UMAR	EGR	East Greenland	Ittorqortoormiut	036_UMAR_EGR_BGI_polarbear_PB_7	Liu et al. 2014 Cell	10.1016/j.cell.2014.03.054
SAMN02261840	037	POLsviRCRDIAAPEI-22	SRR942235	BGI_polarbear_PB_72	Ursus maritimus	UMAR	WGR	West Greenland	Qaanaq	037_UMAR_WGR_BGI_polarbear_PB_72	Liu et al. 2014 Cell	10.1016/j.cell.2014.03.054
SAMN02261840	037	POLsviRCRDIAAPEI-22	SRR942280	BGI_polarbear_PB_72	Ursus maritimus	UMAR	WGR	West Greenland	Qaanaq	037_UMAR_WGR_BGI_polarbear_PB_72	Liu et al. 2014 Cell	10.1016/j.cell.2014.03.054
SAMN02261840	037	POLsviRCRDIAAPEI-22	SRR942310	BGI_polarbear_PB_72	Ursus maritimus	UMAR	WGR	West Greenland	Qaanaq	037_UMAR_WGR_BGI_polarbear_PB_72	Liu et al. 2014 Cell	10.1016/j.cell.2014.03.054
SAMN02261853	038	POLmhfREFDIAAPE	SRR942248	BGI_polarbear_PB_79	Ursus maritimus	UMAR	WGR	West Greenland	Qaanaq	038_UMAR_WGR_BGI_polarbear_PB_79	Liu et al. 2014 Cell	10.1016/j.cell.2014.03.054
SAMN02261853	038	POLmhfREFDIAAPE	SRR942307	BGI_polarbear_PB_79	Ursus maritimus	UMAR	WGR	West Greenland	Qaanaq	038_UMAR_WGR_BGI_polarbear_PB_79	Liu et al. 2014 Cell	10.1016/j.cell.2014.03.054
SAMN02261853	038	POLmhfREFDIAAPE	SRR942308	BGI_polarbear_PB_79	Ursus maritimus	UMAR	WGR	West Greenland	Qaanaq	038_UMAR_WGR_BGI_polarbear_PB_79	Liu et al. 2014 Cell	10.1016/j.cell.2014.03.054
SAMN02261878	039	POLggeRALDIAAPEI-12	SRR942273	BGI_polarbear_PB_89	Ursus maritimus	UMAR	EGR	East Greenland	NA	039_UMAR_EGR_BGI_polarbear_PB_89	Liu et al. 2014 Cell	10.1016/j.cell.2014.03.054
SAMN02261878	039	POLggeRALDIAAPEI-12	SRR942275	BGI_polarbear_PB_89	Ursus maritimus	UMAR	EGR	East Greenland	NA	039_UMAR_EGR_BGI_polarbear_PB_89	Liu et al. 2014 Cell	10.1016/j.cell.2014.03.054
SAMN02261878	039	POLggeRALDIAAPEI-12	SRR942286	BGI_polarbear_PB_89	Ursus maritimus	UMAR	EGR	East Greenland	NA	039_UMAR_EGR_BGI_polarbear_PB_89	Liu et al. 2014 Cell	10.1016/j.cell.2014.03.054
SAMN01057636	040	226A	SRR518661	PB1_N23531	Ursus maritimus	UMAR	SVL	Svalbard	Spitsbergen	040_UMAR_SVL_PB1_N23531	Miller et al. 2012	https://doi.org/10.1073/pnas.1210506109
SAMN01057636	040	226A	SRR518662	PB1_N23531	Ursus maritimus	UMAR	SVL	Svalbard	Spitsbergen	040_UMAR_SVL_PB1_N23531	Miller et al. 2012	https://doi.org/10.1073/pnas.1210506109
SAMN01057667	041	235B	SRR518688	PB10_N23997	Ursus maritimus	UMAR	SVL	Svalbard	Spitsbergen	041_UMAR_SVL_PB10_N23997	Miller et al. 2012	https://doi.org/10.1073/pnas.1210506109
SAMN01057667	041	235B	SRR518689	PB10_N23997	Ursus maritimus	UMAR	SVL	Svalbard	Spitsbergen	041_UMAR_SVL_PB10_N23997	Miller et al. 2012	https://doi.org/10.1073/pnas.1210506109
SAMN01057659	042	227A	SRR518670	PB2_N23604	Ursus maritimus	UMAR	SVL	Svalbard	Spitsbergen	042_UMAR_SVL_PB2_N23604	Miller et al. 2012	https://doi.org/10.1073/pnas.1210506109
SAMN01057659	042	227A	SRR518671	PB2_N23604	Ursus maritimus	UMAR	SVL	Svalbard	Spitsbergen	042_UMAR_SVL_PB2_N23604	Miller et al. 2012	https://doi.org/10.1073/pnas.1210506109
SAMN01057660	043	228A	SRR518672	PB3_N23719	Ursus maritimus	UMAR	SVL	Svalbard	Spitsbergen	043_UMAR_SVL_PB3_N23719	Miller et al. 2012	https://doi.org/10.1073/pnas.1210506109
SAMN01057660	043	228A	SRR518673	PB3_N23719	Ursus maritimus	UMAR	SVL	Svalbard	Spitsbergen	043_UMAR_SVL_PB3_N23719	Miller et al. 2012	https://doi.org/10.1073/pnas.1210506109
SAMN01057661	044	229A	SRR518676	PB4_N23917	Ursus maritimus	UMAR	SVL	Svalbard	Spitsbergen	044_UMAR_SVL_PB4_N23917	Miller et al. 2012	https://doi.org/10.1073/pnas.1210506109
SAMN01057661	044	229A	SRR518677	PB4_N23917	Ursus maritimus	UMAR	SVL	Svalbard	Spitsbergen	044_UMAR_SVL_PB4_N23917	Miller et al. 2012	https://doi.org/10.1073/pnas.1210506109
SAMN01057663	045	231B	SRR518679	PB6_N26028	Ursus maritimus	UMAR	SVL	Svalbard	Spitsbergen	045_UMAR_SVL_PB6_N26028	Miller et al. 2012	https://doi.org/10.1073/pnas.1210506109
SAMN01057663	045	231B	SRR518680	PB6_N26028	Ursus maritimus	UMAR	SVL	Svalbard	Spitsbergen	045_UMAR_SVL_PB6_N26028	Miller et al. 2012	https://doi.org/10.1073/pnas.1210506109
SAMN01057665	047	233B	SRR518684	PB8_N7968	Ursus maritimus	UMAR	SVL	Svalbard	Spitsbergen	047_UMAR_SVL_PB8_N7968	Miller et al. 2012	https://doi.org/10.1073/pnas.1210506109
SAMN01057665	047	233B	SRR518685	PB8_N7968	Ursus maritimus	UMAR	SVL	Svalbard	Spitsbergen	047_UMAR_SVL_PB8_N7968	Miller et al. 2012	https://doi.org/10.1073/pnas.1210506109
SAMN01057666	048	234B	SRR518686	PB9_N23985	Ursus maritimus	UMAR	SVL	Svalbard	Spitsbergen	048_UMAR_SVL_PB9_N23985	Miller et al. 2012	https://doi.org/10.1073/pnas.1210506109
SAMN01057666	048	234B	SRR518687	PB9_N23985	Ursus maritimus	UMAR	SVL	Svalbard	Spitsbergen	048_UMAR_SVL_PB9_N23985	Miller et al. 2012	https://doi.org/10.1073/pnas.1210506109
SAMN10023688	049	JAX001_WGS_Assembly_Data_Bear	SRR7813601	JAX001	Ursus americanus	UAME	Maine	Maine	Maine	049_UAME_Maine_JAX001	Srivastava et al. 2018 DNA Research	https://doi.org/10.1093/dnares/dsy036
SAMN10023688	049	JAX001_WGS_Assembly_Data_Bear	SRR7813602	JAX001	Ursus americanus	UAME	Maine	Maine	Maine	049_UAME_Maine_JAX001	Srivastava et al. 2018 DNA Research	https://doi.org/10.1093/dnares/dsy036

### Sheet: TableS3_5merEnrichment
Table S3. Non-CpG 5-mers that have a significant enrichment above the central 1-mer type that exceeds the level of enrichment of CpG>TpG mutations
species	population	label	mutation_label	kmerEnrichmentOverCentralBP	p_value_fisher
Mus_spretus	Ms	Mus_spretus_Ms	CGCAA.CGAAA	7.34578	0
Mus_musculus	Mmd	Mus_musculus_Mmd	CGCGA.CGAGA	10.1395	3.56774e-222
Mus_spretus	Ms	Mus_spretus_Ms	CGCGA.CGAGA	14.4936	0
Mus_spretus	Ms	Mus_spretus_Ms	CGCGG.CGAGG	7.71404	3.07405e-191
Mus_musculus	Mmd	Mus_musculus_Mmd	CGCGT.CGAGT	8.79557	1.51911e-301
Mus_spretus	Ms	Mus_spretus_Ms	CGCGT.CGAGT	10.3459	0
fin_whale	GOC	fin_whale_GOC	TTAAA.TTTAA	9.54439	0
polar_bear	PB	polar_bear_PB	TTAAA.TTTAA	8.79233	0
vaquita	vaquita	vaquita	TTAAA.TTTAA	17.2103	0

### Sheet: TableS4_7merEnrichment
Table S4. Non-CpG 7-mers that have a significant enrichment above the central 1-mer type that exceeds the level of enrichment of CpG>TpG mutations
species	population	label	mutation_label	kmerEnrichmentOverCentralBP	p_value_fisher
brown_bear	ABC	brown_bear_ABC	AAAACCC.AAACCCC	8.68298	2.64253e-297
brown_bear	ABC	brown_bear_ABC	CCCAAAA.CCCCAAA	17.7653	0
brown_bear	ABC	brown_bear_ABC	TTTAAAA.TTTTAAA	17.9206	0
brown_bear	ABC	brown_bear_ABC	AAAATTT.AAATTTT	12.4896	0
brown_bear	ABC	brown_bear_ABC	TTGCGAT.TTGAGAT	6.80945	6.23733e-26
brown_bear	ABC	brown_bear_ABC	ATGCGGA.ATGAGGA	7.50428	2.38797e-37
brown_bear	ABC	brown_bear_ABC	ATGCGAG.ATGAGAG	7.58839	4.14365e-34
brown_bear	ABC	brown_bear_ABC	AAACCCC.AAAACCC	8.89442	6.07541e-283
brown_bear	ABC	brown_bear_ABC	CTGCGAA.CTGAGAA	7.49157	8.35448e-43
brown_bear	ABC	brown_bear_ABC	ATGCGAA.ATGAGAA	7.32373	3.30609e-36
brown_bear	ABC	brown_bear_ABC	TGGCGAA.TGGAGAA	7.28186	4.06574e-33
brown_bear	ABC	brown_bear_ABC	CGACGTA.CGAAGTA	8.83993	1.70147e-09
fin_whale	GOC	fin_whale_GOC	CCCAAAA.CCCCAAA	13.5721	0
fin_whale	GOC	fin_whale_GOC	AAAACCC.AAACCCC	7.53065	4.04164e-176
fin_whale	GOC	fin_whale_GOC	ATTAAAA.ATTTAAA	10.1476	0
fin_whale	GOC	fin_whale_GOC	TTTAAAT.TTTTAAT	7.25058	0
fin_whale	GOC	fin_whale_GOC	AAAATTT.AAATTTT	10.8897	0
fin_whale	GOC	fin_whale_GOC	TTTAAAA.TTTTAAA	29.5573	0
fin_whale	GOC	fin_whale_GOC	TTGCGGC.TTGAGGC	7.05515	3.99263e-14
fin_whale	GOC	fin_whale_GOC	ATGCGAG.ATGAGAG	8.36923	3.53949e-26
fin_whale	GOC	fin_whale_GOC	ATGCGAC.ATGAGAC	7.24918	2.05645e-12
Gorilla_gorilla	Gorilla_gorilla	Gorilla_gorilla	CCCAAAA.CCCCAAA	7.42134	1.00085e-254
Gorilla_gorilla	Gorilla_gorilla	Gorilla_gorilla	TTTAAAA.TTTTAAA	9.93953	0
humans	AFR	humans_AFR	CCAATGA.CCAGTGA	9.43457	0
humans	AFR	humans_AFR	TTTAAAA.TTTTAAA	9.89882	0
Mus_musculus	Mmd	Mus_musculus_Mmd	CCCAAAA.CCCCAAA	13.028	0
Mus_musculus	Mmd	Mus_musculus_Mmd	AAAATTT.AAATTTT	13.5839	0
Mus_musculus	Mmd	Mus_musculus_Mmd	TTTAAAA.TTTTAAA	12.4402	0
Mus_musculus	Mmd	Mus_musculus_Mmd	TCGCGGG.TCGAGGG	7.25483	2.09363e-09
Mus_musculus	Mmd	Mus_musculus_Mmd	CCGCGGC.CCGAGGC	9.69789	8.04633e-24
Mus_musculus	Mmd	Mus_musculus_Mmd	CCGCGAG.CCGAGAG	14.5953	4.44788e-35
Mus_musculus	Mmd	Mus_musculus_Mmd	TCGCGAT.TCGAGAT	20.8697	2.12733e-41
Mus_musculus	Mmd	Mus_musculus_Mmd	CCGCGGA.CCGAGGA	8.7821	1.77632e-18
Mus_musculus	Mmd	Mus_musculus_Mmd	CCGCGAT.CCGAGAT	17.1468	8.49139e-34
Mus_musculus	Mmd	Mus_musculus_Mmd	TCGCGCC.TCGAGCC	7.01365	3.11595e-08
Mus_musculus	Mmd	Mus_musculus_Mmd	CCGCGTC.CCGAGTC	10.2495	3.95294e-22
Mus_musculus	Mmd	Mus_musculus_Mmd	CCGCGTT.CCGAGTT	14.4379	6.40376e-41
Mus_musculus	Mmd	Mus_musculus_Mmd	TCGCGTG.TCGAGTG	12.0973	3.15528e-35
Mus_musculus	Mmd	Mus_musculus_Mmd	TCGCGAC.TCGAGAC	19.546	1.09558e-22
Mus_musculus	Mmd	Mus_musculus_Mmd	CCGCGTA.CCGAGTA	13.1053	1.45241e-19
Mus_musculus	Mmd	Mus_musculus_Mmd	CCGCGGT.CCGAGGT	8.59178	8.83846e-19
Mus_musculus	Mmd	Mus_musculus_Mmd	CCGCAAC.CCGAAAC	7.2047	1.25972e-36
Mus_musculus	Mmd	Mus_musculus_Mmd	TCGCAAC.TCGAAAC	8.00844	3.45154e-44
Mus_musculus	Mmd	Mus_musculus_Mmd	TCGCTAG.TCGATAG	6.91326	3.10652e-47
Mus_musculus	Mmd	Mus_musculus_Mmd	GCGCGTT.GCGAGTT	7.02631	1.24701e-11
Mus_musculus	Mmd	Mus_musculus_Mmd	CCGCGAA.CCGAGAA	13.6438	3.60762e-22
Mus_musculus	Mmd	Mus_musculus_Mmd	CCGCGAC.CCGAGAC	14.9856	1.13675e-21
Mus_musculus	Mmd	Mus_musculus_Mmd	TCGCGGT.TCGAGGT	13.6295	5.03577e-28
Mus_musculus	Mmd	Mus_musculus_Mmd	ACGCGAG.ACGAGAG	8.5001	1.49171e-17
Mus_musculus	Mmd	Mus_musculus_Mmd	TCGCAAT.TCGAAAT	7.46649	5.79495e-56
Mus_musculus	Mmd	Mus_musculus_Mmd	TCGCAGT.TCGAAGT	8.02534	3.73025e-87
Mus_musculus	Mmd	Mus_musculus_Mmd	TCGCGAA.TCGAGAA	12.4126	3.12705e-16
Mus_musculus	Mmd	Mus_musculus_Mmd	TCGCGAG.TCGAGAG	14.8526	1.18711e-24
Mus_musculus	Mmd	Mus_musculus_Mmd	TCGCGTC.TCGAGTC	18.6401	1.55207e-38
Mus_musculus	Mmd	Mus_musculus_Mmd	TCGCATT.TCGAATT	8.15041	6.42863e-94
Mus_musculus	Mmd	Mus_musculus_Mmd	TCGCGGA.TCGAGGA	7.41048	4.99505e-09
Mus_musculus	Mmd	Mus_musculus_Mmd	CCGCGTG.CCGAGTG	9.5111	1.37862e-33
Mus_musculus	Mmd	Mus_musculus_Mmd	TCGCAAG.TCGAAAG	10.1327	6.65375e-103
Mus_musculus	Mmd	Mus_musculus_Mmd	TCGCGTA.TCGAGTA	12.1802	9.11192e-17
Mus_musculus	Mmd	Mus_musculus_Mmd	ACGCGTT.ACGAGTT	7.37021	1.76347e-17
Mus_musculus	Mmd	Mus_musculus_Mmd	TCGCGTT.TCGAGTT	23.3368	5.4062e-68
Mus_musculus	Mmd	Mus_musculus_Mmd	ACACGAA.ACAGGAA	7.53315	5.66469e-90
Mus_musculus	Mmd	Mus_musculus_Mmd	GCTCGAG.GCTGGAG	6.95665	3.95574e-38
Mus_musculus	Mmd	Mus_musculus_Mmd	ACACGAC.ACAGGAC	9.12265	8.13953e-64
Mus_musculus	Mmd	Mus_musculus_Mmd	ACACGAG.ACAGGAG	8.10479	4.78134e-99
Mus_musculus	Mmd	Mus_musculus_Mmd	GATCGAG.GATGGAG	7.63212	3.19742e-35
Mus_musculus	Mmd	Mus_musculus_Mmd	ACCCGAG.ACCGGAG	6.98884	1.50711e-59
Mus_musculus	Mmd	Mus_musculus_Mmd	ACTCGAG.ACTGGAG	7.90078	4.09159e-64
Mus_musculus	Mmd	Mus_musculus_Mmd	TAACGAG.TAAGGAG	7.12592	4.57729e-45
Mus_spretus	Ms	Mus_spretus_Ms	CCCAAAA.CCCCAAA	18.9605	0
Mus_spretus	Ms	Mus_spretus_Ms	AAAACCC.AAACCCC	7.46621	0
Mus_spretus	Ms	Mus_spretus_Ms	AAAATTT.AAATTTT	14.1224	0
Mus_spretus	Ms	Mus_spretus_Ms	TTTAAAA.TTTTAAA	16.7892	0
Mus_spretus	Ms	Mus_spretus_Ms	CCGCGGT.CCGAGGT	11.9981	2.68366e-30
Mus_spretus	Ms	Mus_spretus_Ms	CCGCGAG.CCGAGAG	17.1502	5.01574e-42
Mus_spretus	Ms	Mus_spretus_Ms	GCGCGAT.GCGAGAT	10.2753	2.02386e-13
Mus_spretus	Ms	Mus_spretus_Ms	GCGCGAG.GCGAGAG	7.06216	1.23136e-12
Mus_spretus	Ms	Mus_spretus_Ms	CCGCGTT.CCGAGTT	18.9608	6.14082e-57
Mus_spretus	Ms	Mus_spretus_Ms	CCGCGTA.CCGAGTA	12.842	1.19412e-18
Mus_spretus	Ms	Mus_spretus_Ms	TCGCTAG.TCGATAG	10.6607	1.13021e-96
Mus_spretus	Ms	Mus_spretus_Ms	TCGCGAC.TCGAGAC	23.1102	3.77344e-27
Mus_spretus	Ms	Mus_spretus_Ms	GCGCGAC.GCGAGAC	12.1536	6.77992e-12
Mus_spretus	Ms	Mus_spretus_Ms	GCGCGGT.GCGAGGT	9.51135	7.86704e-16
Mus_spretus	Ms	Mus_spretus_Ms	GCGCGTT.GCGAGTT	9.08021	3.93345e-17
Mus_spretus	Ms	Mus_spretus_Ms	CCGCAAA.CCGAAAA	8.0735	9.6889e-82
Mus_spretus	Ms	Mus_spretus_Ms	CCGCAAT.CCGAAAT	7.74592	2.97376e-47
Mus_spretus	Ms	Mus_spretus_Ms	CCGCATT.CCGAATT	7.09502	5.89593e-63
Mus_spretus	Ms	Mus_spretus_Ms	CCGCGAA.CCGAGAA	25.1266	1.38889e-49
Mus_spretus	Ms	Mus_spretus_Ms	CCGCGAC.CCGAGAC	25.3616	7.26213e-45
Mus_spretus	Ms	Mus_spretus_Ms	CCGCGAT.CCGAGAT	19.1776	5.06214e-39
Mus_spretus	Ms	Mus_spretus_Ms	CCGCGGC.CCGAGGC	10.0887	2.1998e-24
Mus_spretus	Ms	Mus_spretus_Ms	CCGCGGG.CCGAGGG	8.49449	9.63108e-20
Mus_spretus	Ms	Mus_spretus_Ms	CCGCGTC.CCGAGTC	13.0283	5.99481e-31
Mus_spretus	Ms	Mus_spretus_Ms	CCGCGTG.CCGAGTG	11.2593	1.04713e-41
Mus_spretus	Ms	Mus_spretus_Ms	TCGCAAC.TCGAAAC	13.9192	4.91305e-105
Mus_spretus	Ms	Mus_spretus_Ms	ACGCAAG.ACGAAAG	7.38342	4.87637e-83
Mus_spretus	Ms	Mus_spretus_Ms	ACGCGAC.ACGAGAC	15.146	1.16973e-25
Mus_spretus	Ms	Mus_spretus_Ms	ACGCGAT.ACGAGAT	8.11246	7.7916e-14
Mus_spretus	Ms	Mus_spretus_Ms	ACGCGGT.ACGAGGT	7.50745	1.12025e-14
Mus_spretus	Ms	Mus_spretus_Ms	ACGCGTG.ACGAGTG	6.93045	3.99061e-27
Mus_spretus	Ms	Mus_spretus_Ms	TCGCATG.TCGAATG	8.81811	1.35084e-108
Mus_spretus	Ms	Mus_spretus_Ms	GCGCGAA.GCGAGAA	12.0784	2.58481e-15
Mus_spretus	Ms	Mus_spretus_Ms	CCGCAAG.CCGAAAG	8.19524	8.45299e-69
Mus_spretus	Ms	Mus_spretus_Ms	TCGCGCT.TCGAGCT	13.5435	1.16417e-28
Mus_spretus	Ms	Mus_spretus_Ms	ACGCGTT.ACGAGTT	11.5309	1.24761e-35
Mus_spretus	Ms	Mus_spretus_Ms	CCGCAAC.CCGAAAC	7.71618	1.66475e-40
Mus_spretus	Ms	Mus_spretus_Ms	TCGCAAA.TCGAAAA	10.8195	4.0126e-149
Mus_spretus	Ms	Mus_spretus_Ms	TCGCAAG.TCGAAAG	13.8828	2.33709e-167
Mus_spretus	Ms	Mus_spretus_Ms	TCGCAAT.TCGAAAT	11.958	5.51386e-121
Mus_spretus	Ms	Mus_spretus_Ms	TCGCAGA.TCGAAGA	7.87787	2.88701e-111
Mus_spretus	Ms	Mus_spretus_Ms	TCGCAGC.TCGAAGC	11.1672	7.27626e-156
Mus_spretus	Ms	Mus_spretus_Ms	TCGCAGG.TCGAAGG	8.84624	1.2655e-111
Mus_spretus	Ms	Mus_spretus_Ms	TCGCAGT.TCGAAGT	10.0786	6.31236e-127
Mus_spretus	Ms	Mus_spretus_Ms	TCGCATC.TCGAATC	8.24099	2.54606e-81
Mus_spretus	Ms	Mus_spretus_Ms	TCGCATT.TCGAATT	10.0501	5.33759e-134
Mus_spretus	Ms	Mus_spretus_Ms	TCGCGAA.TCGAGAA	13.3554	7.73207e-17
Mus_spretus	Ms	Mus_spretus_Ms	TCGCGAG.TCGAGAG	25.5244	7.03809e-51
Mus_spretus	Ms	Mus_spretus_Ms	TCGCGAT.TCGAGAT	23.9936	8.58446e-46
Mus_spretus	Ms	Mus_spretus_Ms	TCGCGCA.TCGAGCA	7.47847	1.33192e-10
Mus_spretus	Ms	Mus_spretus_Ms	TCGCGGA.TCGAGGA	8.0594	4.85861e-10
Mus_spretus	Ms	Mus_spretus_Ms	TCGCGGC.TCGAGGC	10.7197	2.64668e-16
Mus_spretus	Ms	Mus_spretus_Ms	TCGCGGG.TCGAGGG	10.786	2.33008e-16
Mus_spretus	Ms	Mus_spretus_Ms	TCGCGGT.TCGAGGT	12.7484	3.04799e-24
Mus_spretus	Ms	Mus_spretus_Ms	TCGCGTA.TCGAGTA	15.5825	7.3255e-23
Mus_spretus	Ms	Mus_spretus_Ms	TCGCGTC.TCGAGTC	19.8964	1.52519e-40
Mus_spretus	Ms	Mus_spretus_Ms	TCGCGTG.TCGAGTG	16.3512	9.78424e-55
Mus_spretus	Ms	Mus_spretus_Ms	TCGCGTT.TCGAGTT	25.578	1.77125e-76
Mus_spretus	Ms	Mus_spretus_Ms	TCGCTAA.TCGATAA	6.89012	2.67457e-65
Mus_spretus	Ms	Mus_spretus_Ms	TCGCTAC.TCGATAC	10.0457	1.17834e-81
Mus_spretus	Ms	Mus_spretus_Ms	TCGCTAT.TCGATAT	6.75693	6.03967e-63
Mus_spretus	Ms	Mus_spretus_Ms	TCGCTGC.TCGATGC	7.5274	3.8292e-110
Pan_paniscus	Pan_paniscus	Pan_paniscus	CCCAAAA.CCCCAAA	11.5144	5.56098e-295
Pan_paniscus	Pan_paniscus	Pan_paniscus	TTTAAAA.TTTTAAA	21.8855	0
Pan_paniscus	Pan_paniscus	Pan_paniscus	GCTCTCT.GCTGTCT	9.20583	6.89468e-246
Pan_troglodytes	Pan_troglodytes	Pan_troglodytes	CCCAAAA.CCCCAAA	13.2127	0
Pan_troglodytes	Pan_troglodytes	Pan_troglodytes	AAAATTT.AAATTTT	8.2702	0
Pan_troglodytes	Pan_troglodytes	Pan_troglodytes	ATTAAAA.ATTTAAA	8.61936	0
Pan_troglodytes	Pan_troglodytes	Pan_troglodytes	TTTAAAA.TTTTAAA	20.5728	0
polar_bear	PB	polar_bear_PB	AAAACCC.AAACCCC	19.3983	5.75631e-248
polar_bear	PB	polar_bear_PB	CCCACAC.CCCCCAC	11.5684	1.08567e-92
polar_bear	PB	polar_bear_PB	CCCAAAA.CCCCAAA	25.9317	0
polar_bear	PB	polar_bear_PB	GGGAAAA.GGGGAAA	7.96456	0
polar_bear	PB	polar_bear_PB	TTTAAAA.TTTTAAA	28.2788	0
polar_bear	PB	polar_bear_PB	AAAATTT.AAATTTT	19.3984	0
polar_bear	PB	polar_bear_PB	ATTAAAA.ATTTAAA	9.29519	9.90313e-259
polar_bear	PB	polar_bear_PB	GGGCGAT.GGGAGAT	8.1677	3.6205e-10
polar_bear	PB	polar_bear_PB	ATGCGAA.ATGAGAA	7.54347	9.90379e-12
polar_bear	PB	polar_bear_PB	CTGCGAA.CTGAGAA	7.79765	4.49756e-14
polar_bear	PB	polar_bear_PB	GAACCTT.GAAACTT	9.397	1.23243e-71
polar_bear	PB	polar_bear_PB	ATGCGTC.ATGAGTC	7.84188	1.90734e-10
polar_bear	PB	polar_bear_PB	TTGCGAA.TTGAGAA	9.75334	6.23554e-15
polar_bear	PB	polar_bear_PB	TTGCGGC.TTGAGGC	8.98815	3.52982e-10
polar_bear	PB	polar_bear_PB	AAACCCC.AAAACCC	13.0496	3.31244e-149
polar_bear	PB	polar_bear_PB	GACCGAC.GACGGAC	8.9223	2.14149e-08
polar_bear	PB	polar_bear_PB	GATCGAG.GATGGAG	7.92697	2.20554e-08
Pongo_abelii	Pongo_abelii	Pongo_abelii	CCCAAAA.CCCCAAA	7.22927	3.91157166157796e-311
Pongo_abelii	Pongo_abelii	Pongo_abelii	TTTAAAA.TTTTAAA	12.199	0
Pongo_abelii	Pongo_abelii	Pongo_abelii	GAACCTT.GAAACTT	7.49009	9.70945e-254
Pongo_abelii	Pongo_abelii	Pongo_abelii	GCTCTCT.GCTGTCT	8.40658	0
Pongo_pygmaeus	Pongo_pygmaeus	Pongo_pygmaeus	CCCAAAA.CCCCAAA	7.41846	1.81936e-230
Pongo_pygmaeus	Pongo_pygmaeus	Pongo_pygmaeus	TTTAAAA.TTTTAAA	12.9744	0
Pongo_pygmaeus	Pongo_pygmaeus	Pongo_pygmaeus	GAACCTT.GAAACTT	7.38198	2.33559e-176
Pongo_pygmaeus	Pongo_pygmaeus	Pongo_pygmaeus	GCTCTCT.GCTGTCT	7.18796	1.28747e-283
vaquita	vaquita	vaquita	CCCAAAA.CCCCAAA	29.5099	7.516e-127
vaquita	vaquita	vaquita	CCCACAC.CCCCCAC	13.3079	3.97922e-27
vaquita	vaquita	vaquita	AAAACCC.AAACCCC	21.8403	3.8566e-73
vaquita	vaquita	vaquita	TCAATTG.TCAGTTG	9.38871	1.98899e-36
vaquita	vaquita	vaquita	AAAAATA.AAATATA	10.6797	1.47645e-140
vaquita	vaquita	vaquita	TTTAAAA.TTTTAAA	58.5776	0
vaquita	vaquita	vaquita	TTTAAAT.TTTTAAT	11.7424	4.73636e-114
vaquita	vaquita	vaquita	ATTAAAA.ATTTAAA	17.6865	2.23434e-212
vaquita	vaquita	vaquita	TATATTT.TATTTTT	15.6325	4.42438e-159
vaquita	vaquita	vaquita	AAAATTT.AAATTTT	30.0904	0
vaquita	vaquita	vaquita	CCCCAAA.CCCAAAA	8.27267	1.42083e-41
vaquita	vaquita	vaquita	AAACCCC.AAAACCC	16.9459	1.97432e-54
vaquita	vaquita	vaquita	CCCCCCC.CCCACCC	11.0086	5.49263e-31
vaquita	vaquita	vaquita	CCCCCCC.CCCGCCC	8.18774	1.35128e-15
wolves	wolves	wolves	AAAACCC.AAACCCC	8.60706	4.77478827230573e-313
wolves	wolves	wolves	CCCAAAA.CCCCAAA	17.8711	0
wolves	wolves	wolves	AAAATTT.AAATTTT	10.3436	0
wolves	wolves	wolves	TTTAAAA.TTTTAAA	14.1343	0
wolves	wolves	wolves	ATGCGAA.ATGAGAA	8.12411	9.56008e-45
wolves	wolves	wolves	CGTCGAG.CGTGGAG	10.1665	2.94281e-10
